# Identifying potential key genes and existing drugs for Multiple sclerosis, Schizophrenia, and Autism- an in silico approach

**DOI:** 10.1101/2021.11.30.470019

**Authors:** Sajal Kumar Dey, Sushmita Bhowmick, Souvik Chakraborty

## Abstract

Nowadays, neurological conditions are a major concern as it not only preys on a patient’s health but also is a huge economic burden that is placed on the patient’s family. The diagnosis and treatment of disease sometimes cause methodological limitations. This is mainly common for individuals who have the signs of MS and schizophrenia (SZ). Patients suffering from multiple sclerosis are more likely to develop schizophrenia. Besides, a significant portion of patients who have been diagnosed with Autism Spectrum Disorder (ASD) later acquire the symptoms of Schizophrenia. In this study, we used bioinformatics tools to determine differentially expressed genes (DEGs) in all these diseases, and then we created a protein-protein interaction network using the online software STRING and identified 15 significant genes with the help of Cytohubba a plug-in tool in Cytoscape, the offline software (version3.8.2). We then used a drug-gene interaction database to conduct a drug-gene interaction study of the 15 hub genes and from there we identified 37 FDA-approved drugs. These findings may provide a new and common therapeutic approach for MS, SZ, and ASD therapy.
