## Supplementary material for "Identifying potential key genes and existing drugs for Multiple sclerosis, Schizophrenia, and Autism- an in silico approach": STRING DATABASE

#node1	node2	node1_string_id	node2_string_id	neighborhood_on_chromosome	gene_fusion	phylogenetic_cooccurrence	homology	coexpression	experimentally_determined_interaction	database_annotated	automated_textmining	combined_score
AKAP12	TMED3	9606.ENSP00000384537	9606.ENSP00000299705	0	0	0	0	0	0	0	0.433	0.433
AKAP12	SRRM2	9606.ENSP00000384537	9606.ENSP00000301740	0	0	0	0	0	0	0	0.508	0.508
AKT2	TNS1	9606.ENSP00000375892	9606.ENSP00000171887	0	0	0	0	0.049	0.213	0	0.508	0.600
AKT2	ESR1	9606.ENSP00000375892	9606.ENSP00000405330	0	0	0	0	0	0.482	0	0.462	0.710
APBB1IP	CD247	9606.ENSP00000365411	9606.ENSP00000354782	0	0	0	0	0.157	0	0.360	0.112	0.479
APBB1IP	MST1	9606.ENSP00000365411	9606.ENSP00000414287	0	0	0	0	0	0	0	0.422	0.422
APBB1IP	EVL	9606.ENSP00000365411	9606.ENSP00000376652	0	0	0	0	0.101	0.382	0.800	0.328	0.915
AREG	ESR1	9606.ENSP00000379097	9606.ENSP00000405330	0	0	0	0	0	0	0	0.623	0.623
AREG	FGFR2	9606.ENSP00000379097	9606.ENSP00000410294	0	0	0	0	0	0	0.600	0.275	0.697
ARG1	HAVCR2	9606.ENSP00000349446	9606.ENSP00000312002	0	0	0	0	0	0	0	0.464	0.463
ARG1	CD19	9606.ENSP00000349446	9606.ENSP00000437940	0	0	0	0	0	0	0	0.451	0.451
ARG1	CD40	9606.ENSP00000349446	9606.ENSP00000361359	0	0	0	0	0	0	0	0.561	0.561
ARG1	CD247	9606.ENSP00000349446	9606.ENSP00000354782	0	0	0	0	0.065	0	0	0.573	0.584
BCL6	TCF3	9606.ENSP00000384371	9606.ENSP00000262965	0	0	0	0	0	0.058	0	0.506	0.515
BCL6	KMT2D	9606.ENSP00000384371	9606.ENSP00000301067	0	0	0	0	0.052	0.106	0	0.401	0.448
BCL6	CHD4	9606.ENSP00000384371	9606.ENSP00000349508	0	0	0	0	0	0.224	0	0.467	0.569
BCL6	CD40	9606.ENSP00000384371	9606.ENSP00000361359	0	0	0	0	0.062	0	0	0.645	0.653
BCL6	FOXP1	9606.ENSP00000384371	9606.ENSP00000484803	0	0	0	0	0	0.078	0	0.638	0.651
BCL6	CD19	9606.ENSP00000384371	9606.ENSP00000437940	0	0	0	0	0	0	0.900	0.685	0.967
C11orf30	GSDMB	9606.ENSP00000433205	9606.ENSP00000415049	0	0	0	0	0	0	0	0.556	0.556
CAPN2	UBE2I	9606.ENSP00000295006	9606.ENSP00000348056	0	0	0	0	0	0.282	0	0.224	0.419
CAPN2	DYRK1A	9606.ENSP00000295006	9606.ENSP00000381932	0	0	0	0	0	0.486	0	0.181	0.561
CAPN2	SPTAN1	9606.ENSP00000295006	9606.ENSP00000361824	0	0	0	0	0.062	0	0	0.587	0.596
CAPN2	FRMD4A	9606.ENSP00000295006	9606.ENSP00000350032	0	0	0	0	0	0.071	0	0.656	0.667
CD19	TCF3	9606.ENSP00000437940	9606.ENSP00000262965	0	0	0	0	0	0	0	0.563	0.563
CD19	TLR10	9606.ENSP00000437940	9606.ENSP00000308925	0	0	0	0	0.130	0	0	0.396	0.452
CD19	HAVCR2	9606.ENSP00000437940	9606.ENSP00000312002	0	0	0	0	0	0	0	0.602	0.602
CD19	CD247	9606.ENSP00000437940	9606.ENSP00000354782	0	0	0	0	0.117	0	0	0.736	0.757
CD19	FAIM3	9606.ENSP00000437940	9606.ENSP00000356058	0	0	0	0	0.305	0	0	0.301	0.493
CD19	CD40	9606.ENSP00000437940	9606.ENSP00000361359	0	0	0	0	0.084	0	0	0.831	0.839
CD19	CD83	9606.ENSP00000437940	9606.ENSP00000368450	0	0	0	0	0.065	0	0	0.660	0.668
CD19	CD24	9606.ENSP00000437940	9606.ENSP00000483985	0	0	0	0	0	0	0	0.756	0.756
CD24	CD40	9606.ENSP00000483985	9606.ENSP00000361359	0	0	0	0	0	0	0	0.573	0.573
CD24	ESR1	9606.ENSP00000483985	9606.ENSP00000405330	0	0	0	0	0	0	0	0.573	0.573
CD247	HLA-DOA	9606.ENSP00000354782	9606.ENSP00000229829	0	0	0	0	0.083	0	0.600	0.095	0.639
CD247	HAVCR2	9606.ENSP00000354782	9606.ENSP00000312002	0	0	0	0	0.063	0	0	0.522	0.533
CD247	CD40	9606.ENSP00000354782	9606.ENSP00000361359	0	0	0	0	0.062	0	0	0.394	0.407
CD40	TLR10	9606.ENSP00000361359	9606.ENSP00000308925	0	0	0	0	0.063	0	0	0.558	0.568
CD40	HAVCR2	9606.ENSP00000361359	9606.ENSP00000312002	0	0	0	0	0.054	0	0	0.599	0.605
CD40	CD83	9606.ENSP00000361359	9606.ENSP00000368450	0	0	0	0	0.088	0	0	0.875	0.882
CDH4	TCF3	9606.ENSP00000484928	9606.ENSP00000262965	0	0	0	0	0.062	0	0.650	0.069	0.667
CELF1	RBM6	9606.ENSP00000435926	9606.ENSP00000266022	0	0	0	0	0.062	0.128	0	0.360	0.431
CELF1	HNRNPA1	9606.ENSP00000435926	9606.ENSP00000341826	0	0	0	0.583	0.273	0.189	0	0.679	0.556
CHD4	NIPBL	9606.ENSP00000349508	9606.ENSP00000282516	0	0	0	0	0.115	0.153	0	0.353	0.473
CHD4	SRRM2	9606.ENSP00000349508	9606.ENSP00000301740	0	0	0	0	0.188	0.328	0	0.201	0.526
CHD4	HNRNPA1	9606.ENSP00000349508	9606.ENSP00000341826	0	0	0	0	0.292	0.321	0	0.088	0.523
CHD4	UBE2I	9606.ENSP00000349508	9606.ENSP00000348056	0	0	0	0	0.074	0.349	0	0.162	0.452
CHD4	LUC7L3	9606.ENSP00000349508	9606.ENSP00000425092	0	0	0	0	0.230	0.283	0	0.055	0.433
CLDN15	PARD3	9606.ENSP00000385300	9606.ENSP00000363921	0	0	0	0	0	0.056	0.600	0.203	0.673
CPA3	MS4A2	9606.ENSP00000296046	9606.ENSP00000278888	0	0	0	0	0.335	0	0	0.303	0.516
CPA3	GATA2	9606.ENSP00000296046	9606.ENSP00000345681	0	0	0	0	0.131	0	0	0.431	0.485
CPA3	SLC45A3	9606.ENSP00000296046	9606.ENSP00000356113	0	0	0	0	0	0	0	0.569	0.569
CXXC5	ESR1	9606.ENSP00000302543	9606.ENSP00000405330	0	0	0	0	0	0.042	0.900	0.190	0.915
DDX17	RBM6	9606.ENSP00000380033	9606.ENSP00000266022	0	0	0	0	0.086	0.157	0	0.319	0.429
DDX17	SRRM2	9606.ENSP00000380033	9606.ENSP00000301740	0	0	0	0	0.141	0.234	0	0.390	0.563
DDX17	HNRNPA1	9606.ENSP00000380033	9606.ENSP00000341826	0	0	0	0	0.216	0.682	0	0.527	0.872
DDX17	UBE2I	9606.ENSP00000380033	9606.ENSP00000348056	0	0	0	0	0.099	0.120	0.900	0.097	0.918
DDX17	ESR1	9606.ENSP00000380033	9606.ENSP00000405330	0	0	0	0	0	0.697	0.900	0.971	0.999
DNAJC16	LUZP1	9606.ENSP00000365007	9606.ENSP00000303758	0	0	0	0	0	0	0	0.477	0.477
DNHD1	MROH1	9606.ENSP00000254579	9606.ENSP00000435565	0	0	0	0	0	0	0	0.409	0.409
DNHD1	SCAF11	9606.ENSP00000254579	9606.ENSP00000358374	0	0	0	0	0	0	0	0.522	0.522
DYRK1A	SNCA	9606.ENSP00000381932	9606.ENSP00000338345	0	0	0	0	0	0.299	0	0.486	0.625
DYRK1A	LZTS2	9606.ENSP00000381932	9606.ENSP00000359240	0	0	0	0	0	0.737	0	0.076	0.746
EFCAB13	MAST4	9606.ENSP00000332111	9606.ENSP00000385727	0	0	0	0	0.064	0	0	0.416	0.430
EPG5	SQSTM1	9606.ENSP00000282041	9606.ENSP00000374455	0	0	0	0	0	0	0	0.404	0.404
ESCO1	NIPBL	9606.ENSP00000269214	9606.ENSP00000282516	0	0	0	0	0.089	0.246	0	0.884	0.913
ESR1	KDM4B	9606.ENSP00000405330	9606.ENSP00000159111	0	0	0	0	0.049	0.505	0.600	0.741	0.944
ESR1	TNS1	9606.ENSP00000405330	9606.ENSP00000171887	0	0	0	0	0	0.058	0	0.391	0.401
ESR1	KMT2D	9606.ENSP00000405330	9606.ENSP00000301067	0	0	0	0	0	0.693	0	0.966	0.989
ESR1	HBB	9606.ENSP00000405330	9606.ENSP00000333994	0	0	0	0	0	0.124	0	0.875	0.886
ESR1	GATA2	9606.ENSP00000405330	9606.ENSP00000345681	0	0	0	0	0	0.070	0	0.400	0.418
ESR1	UBE2I	9606.ENSP00000405330	9606.ENSP00000348056	0	0	0	0	0	0.477	0.900	0.384	0.965
ESR1	SMURF1	9606.ENSP00000405330	9606.ENSP00000354621	0	0	0	0	0	0.497	0	0.181	0.571
ESR1	GNAS	9606.ENSP00000405330	9606.ENSP00000360141	0	0	0	0	0	0.056	0.900	0.274	0.925
ESR1	FAM102A	9606.ENSP00000405330	9606.ENSP00000362187	0	0	0	0	0	0.042	0	0.536	0.536
ESR1	TLE1	9606.ENSP00000405330	9606.ENSP00000365682	0	0	0	0	0	0.227	0	0.448	0.555
ESR1	PRMT2	9606.ENSP00000405330	9606.ENSP00000380759	0	0	0	0	0	0.501	0	0.815	0.903
ESR1	HMGA2	9606.ENSP00000405330	9606.ENSP00000437621	0	0	0	0	0	0	0	0.400	0.400
ESR1	OXR1	9606.ENSP00000405330	9606.ENSP00000405424	0	0	0	0	0	0.057	0	0.435	0.444
ESR1	FGFR2	9606.ENSP00000405330	9606.ENSP00000410294	0	0	0	0	0	0.057	0	0.561	0.568
EVL	SPTAN1	9606.ENSP00000376652	9606.ENSP00000361824	0	0	0	0	0.065	0.505	0	0.285	0.641
FAM102A	YME1L1	9606.ENSP00000362187	9606.ENSP00000318480	0	0	0	0	0	0	0	0.486	0.486
FGFR2	SNX22	9606.ENSP00000410294	9606.ENSP00000323435	0	0	0	0	0	0.477	0	0	0.477
FGFR2	SMURF1	9606.ENSP00000410294	9606.ENSP00000354621	0	0	0	0	0	0.106	0.600	0.102	0.651
FGFR2	GNAS	9606.ENSP00000410294	9606.ENSP00000360141	0	0	0	0	0.087	0	0	0.578	0.598
FGFR2	SOX6	9606.ENSP00000410294	9606.ENSP00000379644	0	0	0	0	0.088	0	0	0.398	0.427
GATA2	TCF3	9606.ENSP00000345681	9606.ENSP00000262965	0	0	0	0	0.062	0.222	0.600	0.462	0.822
GATA2	U2AFBP	9606.ENSP00000345681	9606.ENSP00000291552	0	0	0	0	0	0	0	0.521	0.521
GATA2	TMCC1	9606.ENSP00000345681	9606.ENSP00000376930	0	0	0	0	0.062	0	0	0.487	0.498
GNAS	U2AFBP	9606.ENSP00000360141	9606.ENSP00000291552	0	0	0	0	0.048	0	0	0.456	0.459
GTPBP2	LMF1	9606.ENSP00000303997	9606.ENSP00000262301	0	0	0	0	0	0	0	0.583	0.583
GYPC	SERPINB1	9606.ENSP00000259254	9606.ENSP00000370115	0	0	0	0	0	0	0	0.542	0.542
HBB	HBD	9606.ENSP00000333994	9606.ENSP00000369654	0	0	0	0.983	0.270	0	0.900	0.381	0.924
HBD	SNCA	9606.ENSP00000369654	9606.ENSP00000338345	0	0	0	0	0.313	0	0	0.189	0.419
HIP1R	SNCA	9606.ENSP00000253083	9606.ENSP00000338345	0	0	0	0	0	0	0	0.420	0.420
HIPK2	SP100	9606.ENSP00000385571	9606.ENSP00000343023	0	0	0	0	0	0.281	0	0.390	0.543
HIPK2	UBE2I	9606.ENSP00000385571	9606.ENSP00000348056	0	0	0	0	0.062	0.830	0.900	0.596	0.992
HIPK2	TLE1	9606.ENSP00000385571	9606.ENSP00000365682	0	0	0	0	0.063	0.519	0	0.312	0.663
HIPK2	HMGA1	9606.ENSP00000385571	9606.ENSP00000399888	0	0	0	0	0	0.463	0	0.384	0.655
HMGA1	UBE2I	9606.ENSP00000399888	9606.ENSP00000348056	0	0	0	0	0.076	0.270	0	0.471	0.612
HMGA1	HMGA2	9606.ENSP00000399888	9606.ENSP00000437621	0	0	0	0.812	0.098	0	0.800	0.684	0.835
HNRNPA1	U2AFBP	9606.ENSP00000341826	9606.ENSP00000291552	0	0	0	0	0.273	0.146	0	0.481	0.650
HNRNPA1	SRRM2	9606.ENSP00000341826	9606.ENSP00000301740	0	0	0	0	0.091	0.359	0	0.303	0.559
HNRNPA1	SQSTM1	9606.ENSP00000341826	9606.ENSP00000374455	0	0	0	0	0	0.057	0	0.414	0.424
HNRNPA1	LUC7L3	9606.ENSP00000341826	9606.ENSP00000425092	0	0	0	0	0.169	0.213	0	0.253	0.469
HNRNPA1	UBE2I	9606.ENSP00000341826	9606.ENSP00000348056	0	0	0	0	0.120	0.334	0	0.179	0.477
HNRNPA1	PRMT2	9606.ENSP00000341826	9606.ENSP00000380759	0	0	0	0	0.062	0.281	0	0.640	0.736
INO80D	LUC7L3	9606.ENSP00000384198	9606.ENSP00000425092	0	0	0	0	0.062	0	0	0.498	0.509
KDM4B	UBE2I	9606.ENSP00000159111	9606.ENSP00000348056	0	0	0	0	0.063	0.057	0.900	0	0.903
KDM4B	KMT2D	9606.ENSP00000159111	9606.ENSP00000301067	0	0	0	0	0.085	0.292	0	0.968	0.978
KMT2D	TAF3	9606.ENSP00000301067	9606.ENSP00000340271	0	0	0	0	0.064	0.063	0	0.371	0.400
KMT2D	TLE1	9606.ENSP00000301067	9606.ENSP00000365682	0	0	0	0	0.061	0.056	0.650	0.141	0.698
KMT2D	SRRM2	9606.ENSP00000301067	9606.ENSP00000301740	0	0	0	0	0.836	0	0	0.061	0.839
LAT2	MS4A2	9606.ENSP00000420494	9606.ENSP00000278888	0	0	0	0	0.065	0	0.900	0	0.902
LDLRAP1	MAPK8IP3	9606.ENSP00000363458	9606.ENSP00000250894	0	0	0	0	0.062	0.444	0	0.049	0.460
LDLRAP1	LMF1	9606.ENSP00000363458	9606.ENSP00000262301	0	0	0	0	0	0	0	0.456	0.456
LDLRAP1	XKR6	9606.ENSP00000363458	9606.ENSP00000416707	0	0	0	0	0	0	0	0.589	0.589
MS4A3	SAMSN1	9606.ENSP00000278865	9606.ENSP00000285670	0	0	0	0	0.135	0	0	0.339	0.404
MTERF4	PASK	9606.ENSP00000480378	9606.ENSP00000351475	0	0.444	0	0	0	0	0	0	0.444
MYO19	SDK2	9606.ENSP00000479518	9606.ENSP00000376421	0	0	0	0	0	0.159	0	0.382	0.458
NFATC2IP	UBE2I	9606.ENSP00000324792	9606.ENSP00000348056	0	0	0	0	0.123	0.583	0	0.850	0.940
NIPBL	PRRC2C	9606.ENSP00000282516	9606.ENSP00000343629	0	0	0	0	0.847	0	0	0	0.847
NIPBL	SCAF11	9606.ENSP00000282516	9606.ENSP00000358374	0	0	0	0	0.841	0	0	0.293	0.883
P2RX2	P2RX5	9606.ENSP00000343339	9606.ENSP00000225328	0	0	0	0.885	0	0.123	0.650	0.977	0.715
PARD3	PARD6G	9606.ENSP00000363921	9606.ENSP00000343144	0	0	0	0	0.062	0.875	0.800	0.822	0.995
PARD3	SMURF1	9606.ENSP00000363921	9606.ENSP00000354621	0	0	0	0	0	0.124	0.600	0.186	0.690
PARD3	RASSF7	9606.ENSP00000363921	9606.ENSP00000380713	0	0	0	0	0	0.691	0	0.174	0.734
PARD6G	SMURF1	9606.ENSP00000343144	9606.ENSP00000354621	0	0	0	0	0	0.058	0	0.592	0.600
RASSF7	STK4	9606.ENSP00000380713	9606.ENSP00000361892	0	0	0	0	0.062	0	0	0.455	0.467
SCAF11	U2AFBP	9606.ENSP00000358374	9606.ENSP00000291552	0	0	0	0	0	0.602	0	0.158	0.650
SCN3A	SPTAN1	9606.ENSP00000283254	9606.ENSP00000361824	0	0	0	0	0.065	0	0.600	0.085	0.628
SKI	SMURF1	9606.ENSP00000367797	9606.ENSP00000354621	0	0	0	0	0.062	0.119	0	0.400	0.460
SKI	SKIL	9606.ENSP00000367797	9606.ENSP00000415243	0	0	0	0.862	0	0.846	0.900	0.518	0.985
SKIL	SMURF1	9606.ENSP00000415243	9606.ENSP00000354621	0	0	0	0	0.064	0.150	0	0.564	0.623
SKIL	SLC45A3	9606.ENSP00000415243	9606.ENSP00000356113	0	0	0	0	0	0	0	0.451	0.451
SMURF1	SQSTM1	9606.ENSP00000354621	9606.ENSP00000374455	0	0	0	0	0.049	0.129	0	0.685	0.716
SNCA	TTN	9606.ENSP00000338345	9606.ENSP00000467141	0	0	0	0	0	0	0	0.404	0.404
SNCA	SQSTM1	9606.ENSP00000338345	9606.ENSP00000374455	0	0	0	0	0	0.737	0	0.581	0.885
SP100	YME1L1	9606.ENSP00000343023	9606.ENSP00000318480	0	0	0	0	0.049	0	0	0.403	0.407
SP100	UBE2I	9606.ENSP00000343023	9606.ENSP00000348056	0	0	0	0	0	0.880	0.900	0.672	0.995
SPTAN1	TMED3	9606.ENSP00000361824	9606.ENSP00000299705	0	0	0	0	0	0	0.600	0	0.600
SQSTM1	TTN	9606.ENSP00000374455	9606.ENSP00000467141	0	0	0	0	0	0.270	0	0.414	0.553
SRRM2	U2AFBP	9606.ENSP00000301740	9606.ENSP00000291552	0	0	0	0	0.064	0.262	0	0.393	0.545
TCF3	TLE1	9606.ENSP00000262965	9606.ENSP00000365682	0	0	0	0	0.134	0.486	0	0.187	0.606
TCF3	UBE2I	9606.ENSP00000262965	9606.ENSP00000348056	0	0	0	0	0.065	0.503	0	0.237	0.615
TLE1	UBE2I	9606.ENSP00000365682	9606.ENSP00000348056	0	0	0	0	0.065	0.348	0	0.132	0.424
TMC6	TMC8	9606.ENSP00000465261	9606.ENSP00000325561	0	0	0	0.626	0.233	0	0	0.941	0.502
