## Supplementary material for "Identifying potential key genes and existing drugs for Multiple sclerosis, Schizophrenia, and Autism- an in silico approach": Micro RNA enrichment

Pathway	Total	Expected	Hits	Pval	stringsAsFactor
Asthma	7	0.0135	1	0.0134	FALSE
Endocytosis	101	0.194	2	0.015	FALSE
Autoimmune thyroid disease	10	0.0192	1	0.0191	FALSE
Malaria	11	0.0212	1	0.021	FALSE
Transcriptional misregulation in cancer	19	0.0365	1	0.036	FALSE
Systemic lupus erythematosus	22	0.0423	1	0.0416	FALSE
Viral myocarditis	26	0.05	1	0.0489	FALSE
HTLV-I infection	199	0.383	2	0.0532	FALSE
Intestinal immune network for IgA production	29	0.0558	1	0.0545	FALSE
Allograft rejection	29	0.0558	1	0.0545	FALSE
Endocrine and other factor-regulated calcium reabsorption	36	0.0692	1	0.0672	FALSE
Lysine degradation	47	0.0904	1	0.0869	FALSE
B cell receptor signaling pathway	75	0.144	1	0.135	FALSE
TGF-beta signaling pathway	84	0.162	1	0.151	FALSE
Prostate cancer	87	0.167	1	0.156	FALSE
Chagas disease (American trypanosomiasis)	89	0.171	1	0.159	FALSE
Epstein-Barr virus infection	91	0.175	1	0.162	FALSE
Toxoplasmosis	93	0.179	1	0.165	FALSE
Toll-like receptor signaling pathway	97	0.187	1	0.172	FALSE
T cell receptor signaling pathway	98	0.188	1	0.174	FALSE
Cell adhesion molecules (CAMs)	121	0.233	1	0.21	FALSE
RNA transport	126	0.242	1	0.218	FALSE
Natural killer cell mediated cytotoxicity	138	0.265	1	0.236	FALSE
Regulation of actin cytoskeleton	182	0.35	1	0.3	FALSE
Cytokine-cytokine receptor interaction	253	0.487	1	0.394	FALSE
MAPK signaling pathway	265	0.51	1	0.408	FALSE
Pathways in cancer	310	0.596	1	0.461	FALSE
